# *De novo* evolution of macroscopic multicellularity

**DOI:** 10.1101/2021.08.03.454982

**Authors:** G. Ozan Bozdag, Seyed Alireza Zamani-Dahaj, Thomas C. Day, Penelope C. Kahn, Anthony J. Burnetti, Dung T. Lac, Kai Tong, Peter L. Conlin, Aishwarya H. Balwani, Eva L. Dyer, Peter J. Yunker, William C. Ratcliff

## Abstract

While early multicellular lineages necessarily started out as relatively simple groups of cells, little is known about how they became Darwinian entities capable of open-ended multicellular adaptation^1,2^. To explore this, we initiated the Multicellularity Long Term Evolution Experiment (MuLTEE), selecting for larger group size in the snowflake yeast (*Saccharomyces cerevisiae*) model system. Given the historical importance of oxygen limitation^3^, our ongoing experiment consists of three metabolic treatments^4^: anaerobic, obligately aerobic, and mixotrophic yeast. After 600 rounds of selection, snowflake yeast in the anaerobic treatment evolved to be macroscopic, becoming ~2·10^4^ times larger (~mm scale) and ~10^4^-fold more biophysically tough, while retaining a clonal multicellular life cycle. They accomplished this through sustained biophysical adaptation, evolving increasingly elongate cells that initially reduced the strain of cellular packing, then facilitated branch entanglements that enabled groups of cells to stay together even after many cellular bonds fracture. In contrast, snowflake yeast competing for low oxygen remained microscopic, evolving to be just ~6-fold larger, underscoring the critical role of oxygen levels in the evolution of multicellular size. Taken together, this work provides unique insight into an ongoing evolutionary transition in individuality, showing how simple groups of cells overcome fundamental biophysical limitations via gradual, yet sustained, multicellular adaptation.
