## Supplementary Table 1. for "*De novo* evolution of macroscopic multicellularity"

### Sheet: Strains
List of single strain isolates used in the study, excluding whole populations.
Strain ID	Strain	Genotype	Notes
GOB8	Y55	ace2Δ::KanMX/ace2Δ::KANMX	grande, snowflake yeast ancestor, genome sequenced
GOB21	Y55	ace2Δ::KanMX/ace2Δ::KANMX	petite (anaerobic), snowflake yeast ancestor, genome sequenced
GOB76	Y55		unicellular yeast
GOB1365	Y55	ace2Δ::KanMX/ace2Δ::KANMX	PA1_200, genome-sequenced isolate, Fig4 A&B&D
GOB1367	Y55	ace2Δ::KanMX/ace2Δ::KANMX	PA2_200, genome-sequenced isolate, Fig4 A&B&D
GOB1369	Y55	ace2Δ::KanMX/ace2Δ::KANMX	PA3_200, genome-sequenced isolate, Fig4 A&B&D
GOB1371	Y55	ace2Δ::KanMX/ace2Δ::KANMX	PA4_200, genome-sequenced isolate, Fig4 A&B&D
GOB1373	Y55	ace2Δ::KanMX/ace2Δ::KANMX	PA5_200, genome-sequenced isolate, Fig4 A&B&D
GOB1325	Y55	ace2Δ::KanMX/ace2Δ::KANMX	PA1_400, genome-sequenced isolate, Fig4 A&B&D
GOB1327	Y55	ace2Δ::KanMX/ace2Δ::KANMX	PA2_400, genome-sequenced isolate, Fig4 A&B&D
GOB1329	Y55	ace2Δ::KanMX/ace2Δ::KANMX	PA3_400, genome-sequenced isolate, Fig4 A&B&D
GOB1331	Y55	ace2Δ::KanMX/ace2Δ::KANMX	PA4_400, genome-sequenced isolate, Fig4 A&B&D
GOB1333	Y55	ace2Δ::KanMX/ace2Δ::KANMX	PA5_400, genome-sequenced isolate, Fig4 A&B&D
GOB1405	Y55	ace2Δ::KanMX/ace2Δ::KANMX	PA1_600, genome-sequenced isolate, Fig4 A&B&D
GOB1407	Y55	ace2Δ::KanMX/ace2Δ::KANMX	PA2_600, genome-sequenced isolate, Fig4 A&B&D
GOB1409	Y55	ace2Δ::KanMX/ace2Δ::KANMX	PA3_600, genome-sequenced isolate, Fig4 A&B&D
GOB1413	Y55	ace2Δ::KanMX/ace2Δ::KANMX	PA5_600, genome-sequenced isolate, Fig4 A&B&D
GOB2350	Y55	ace2Δ::KanMX/ace2Δ::KANMX	PA4_600, genome-sequenced isolate, Fig4 A&B&D
AJB85	Y55	ace2Δ::KanMX/ace2Δ::KANMX clb2Δ::hphNTI/clb2Δ::hphNTI	FIG4E&F
AJB86	Y55	ace2Δ::KanMX/ace2Δ::KANMX gin4Δ::hphNTI/gin4Δ::hphNTI	FIG4E&F
AJB91	Y55	ace2Δ::KanMX/ace2Δ::KANMX gin4Δ::hphNTI/gin4Δ::hphNTI clb2Δ::natNT2/clb2Δ::natNT2	FIG4E&F
AJB204	Y55	ace2Δ::KanMX/ace2Δ::KANMX cln3Δ::hphNTI/cln3Δ::hphNTI clb2Δ::natNT2/clb2Δ::natNT2	FIG4E&F
AJB770	Y55	ace2Δ::KanMX/ace2Δ::KANMX cln3Δ::hphNTI/cln3Δ::hphNTI clb2Δ::kanMX4/clb2Δ::kanMX4 gin4Δ::natNT2/gin4Δ::natNT2	FIG4E&F
GOB1963	Y55	ura3:dTOMATONAT/URA3	Extended Data Fig7&10
GOB1988	Y55	ura3:TEFGFPNAT/URA3	Extended Data Fig7&10

### Sheet: Primers
name	sequence	purpose
GIN4_F	ACTTTGATCAAGAAAGATATTCGCAGCACAATACAATAATAACATTCAAAatcgatgaattcgagctcg	Fig4E&F
GIN4_R	TATGGCAGAACAAAACGAAGGAGACAAAACATGATTGCATTACATTAGCAgacatggaggcccagaatac	Fig4E&F
cln3_F	TCTCCCTTTTACTCTCGTTCAAGACACTGATTTGATACGCTTTCTGTACGatcgatgaattcgagctcg	Fig4E&F
cln3_R	TTTGCAAATTTTAATTTATTTGTTGTTAAATGCATTTTTTTTTTGTCGTTgacatggaggcccagaatac	Fig4E&F
CLB2_Nat_F	CCAAGAAGCCTTTTATTGATTACCCCCTCTCTCTCTTCATTGATCTTATAGccggtagaggtgtggtcaat	Fig4E&F
CLB2_Nat_R	GGACATTTATCGATTATCGTTTTAGATATTTTAAGCATCTGCCCCTCTTCgacatggaggcccagaatac	Fig4E&F
CLB2_S2	CCAAGAAGCCTTTTATTGATTACCCCCTCTCTCTCTTCATTGATCTTATAGatcgatgaattcgagctcg	Fig4E&F

### Sheet: Plasmids
Plasmid	Purpose
pYM25	Source for hphNTI hygromycin resistance
pYM42	Source for natNT2 nourseothricin resistance
pYM27	Source for kanMX4 G418 resistance
pFA6a-mEGFP	Source for GFP tagged yeast
pFA6adTOMATO	Source for dTOMATO tagged yeast
